# Barcode Sequencing and a High-throughput Assay for Chronological Lifespan Uncover Ageing-associated Genes in Fission Yeast

**DOI:** 10.1101/2021.03.04.433786

**Authors:** Catalina A. Romila, StJohn Townsend, Michal Malecki, Stephan Kamrad, María Rodríguez-López, Olivia Hillson, Cristina Cotobal, Markus Ralser, Jürg Bähler

## Abstract

Ageing-related processes are largely conserved, with simple organisms remaining the main platform to discover and dissect new ageing-associated genes. Yeasts provide potent model systems to study cellular ageing owing their amenability to systematic functional assays under controlled conditions. Even with yeast cells, however, ageing assays can be laborious and resource-intensive. Here we present improved experimental and computational methods to study chronological lifespan in *Schizosaccharomyces pombe*. We decoded the barcodes for 3206 mutants of the latest gene-deletion library, enabling the parallel profiling of ∼700 additional mutants compared to previous screens. We then applied a refined method of barcode sequencing (Bar-seq), addressing technical and statistical issues raised by persisting DNA in dead cells and sampling bottlenecks in aged cultures, to screen for mutants showing altered lifespan during stationary phase. This screen identified 341 long-lived mutants and 1246 short-lived mutants which point to many previously unknown ageing-associated genes, including 51 conserved but entirely uncharacterized genes. The ageing-associated genes showed coherent enrichments in processes also associated with human ageing, particularly with respect to ageing in non-proliferative brain cells. We also developed an automated colony-forming unit assay for chronological lifespan to facilitate medium- to high-throughput ageing studies by saving time and resources compared to the traditional assay. Results from the Bar-seq screen showed good agreement with this new assay, validating 33 genes not previously associated with cellular ageing. This study provides an effective methodological platform and identifies many new ageing-associated genes as a framework for analysing cellular ageing in yeast and beyond.
