## Supplementary material for "Barcode Sequencing and a High-throughput Assay for Chronological Lifespan Uncover Ageing-associated Genes in Fission Yeast": Table S5

### Sheet: Sheet1
Table S5: List of genes validated using robotics-based CFU assay.
Systematic.ID	Gene.name	Synonyms	Product.description	Human.orthologs	Characterisation.status	logFC	logCPM	LR	PValue	FDR	logP	Bar-seq	Proxy	GeneComparison
SPAC10F6.05c	ubc6		ubiquitin conjugating enzyme E2 Ubc6 (predicted)	UBE2J2	biological role inferred	1.23002	8.17824	0.738648	0.390094	0.468634	0.329166	NS	1.55355	NA
SPAC12B10.14c	tea5	ppk2	pseudokinase Tea5		conserved unknown	-5.61067	6.69935	26.724	2.34689e-07	1.0155e-06	5.99332	short-lived	1.4509	Pombase: unknown fission yeast genes and conserved orthologs in vertebrates
SPAC144.08	jac1		mitochondrial (2Fe-2S) cluster assembly co-chaperone Jac1	HSCB	published	2.01152	7.67036	5.57445	0.0182244	0.0342239	1.46567	long-lived	3.18486	NA
SPAC1556.02c	sdh1		succinate dehydrogenase Sdh1 (predicted)	SDHA	biological role inferred	-5.77774	7.6157	91.2195	1.28586e-21	7.71771e-20	19.1125	short-lived	1.41341	Pombase: increased viability in stationary phase/upon nitrogen starvation; Pombase: loss of viability in stationary phase/G0/upon nitrogen starvation/nutrient depletion/glucose starvation; Published: Rallis et al., 2014 Table S2; and GenAge
SPAC16A10.05c	dad1		DASH complex subunit Dad1		published	1.62981	3.99477	2.3572	0.124706	0.182556	0.738604	NS	2.53371	NA
SPAC17H9.11	gmf1		cofilin/tropomyosin family Glia Maturation Factor homolog Gmf1	GMFB,GMFG	published	0.0944493	8.70056	0.191206	0.661915	0.722582	0.141113	NS	2.13229	NA
SPAC1952.09c			acetyl-CoA hydrolase (predicted)		biological role inferred	-6.01654	7.55044	103.691	2.36455e-24	2.41263e-22	21.6175	short-lived	1.20619	NA
SPAC1F3.10c	oct-01		mitochondrial intermediate peptidase Oct1 (predicted)	MIPEP	biological role inferred	-5.74225	5.8909	49.4246	2.06143e-12	2.41764e-11	10.6166	short-lived	0.704548	NA
SPAC227.04	atg10		Atg12 conjugating enzyme Atg10	ATG10	published	-3.43235	8.30535	25.4304	4.58632e-07	1.87935e-06	5.72599	short-lived	1.25765	NA
SPAC227.17c			DUF3128 family, human c22orf39 ortholog	C22orf39	conserved unknown	-4.88612	5.42907	32.0955	1.46778e-08	7.71969e-08	7.1124	short-lived	0.998039	Pombase: unknown fission yeast genes and conserved orthologs in vertebrates
SPAC22F3.10c	gcs1	apd1,gsh1	glutamate-cysteine ligase Gcs1	GCLC	published	-5.29343	6.18542	55.5308	9.20042e-14	1.4668e-12	11.8336	short-lived	0.736433	GenAge
SPAC23E2.01	fep1	gaf2	iron-sensing transcription factor Fep1		published	-0.766691	8.00717	1.08044	0.2986	0.375519	0.425368	NS	1.36098	NA
SPAC26F1.10c	pyp1		tyrosine phosphatase Pyp1	PTPN1,PTPN2	published	0.950483	7.51003	5.73148	0.0166634	0.0316222	1.50001	long-lived	2.39632	Pombase: increased viability in stationary phase/upon nitrogen starvation; and Published: Sideri et al., 2015 Table S6
SPAC26H5.07c			seven transmembrane receptor protein (predicted)	TMEM87A,TMEM87B	biological role inferred	-5.76087	7.26545	35.0486	3.21576e-09	1.89297e-08	7.72286	short-lived	1.46407	NA
SPAC3A11.11c			oxidoreductase, implicated in vitamin metabolism, or cellular detoxification (predicted)	AKR7L,AKR7A2,AKR7A3	conserved unknown	1.53257	8.3479	10.3488	0.00129557	0.00311773	2.50616	long-lived	1.87323	Pombase: unknown fission yeast genes and conserved orthologs in vertebrates
SPAC4F10.20	grx1	TTase1	glutaredoxin Grx1	GLRX2,GLRX	published	-0.792767	7.72364	3.80488	0.0511036	0.0852469	1.06932	NS	1.99211	NA
SPAC57A7.05			transmembrane transporter (predicted)		biological role inferred	-3.9582	6.93743	11.4364	0.000720209	0.00180258	2.7441	short-lived	1.79726	NA
SPAC5D6.06c	alg14		UDP-GlcNAc transferase associated protein Alg14 (predicted)	ALG14	biological role inferred	-6.78431	5.67974	49.9129	1.60725e-12	1.92933e-11	10.7146	short-lived	0.690007	NA
SPAC8E11.07c	alp31		tubulin specific chaperone cofactor A, Alp31	TBCA	published	-2.58644	4.15635	11.0717	0.000876559	0.00216383	2.66478	short-lived	1.89619	NA
SPACUNK4.15			2',3'-cyclic-nucleotide 3'-phosphodiesterase (predicted)		biological role inferred	-0.620743	8.92669	8.42029	0.00371056	0.00810708	2.09114	short-lived	1.50356	NA
SPBC119.06	sco1		mitochondrial copper chaperone for cytochrome c oxidase Sco1 (predicted)	SCO1,SCO2	biological role inferred	-5.04152	4.52865	21.833	2.97447e-06	1.0865e-05	4.96397	short-lived	0.738801	GenAge
SPBC1683.01			inorganic phosphate transmembrane transporter (predicted)		biological role inferred	0.894713	9.43183	13.0539	0.000302657	0.000814804	3.08895	long-lived	1.4662	NA
SPBC16E9.11c	pub3		HECT-type ubiquitin-protein ligase E3 Pub3 (predicted)	NEDD4,NEDD4L	biological role inferred	-0.278491	8.44983	0.823195	0.364248	0.442095	0.354485	NS	2.09628	NA
SPBC16E9.19	pac3		proteasome assembly chaperone Pac3 (predicted)	PSMG3	biological role inferred	1.06595	8.61063	16.1498	5.85249e-05	0.000177292	3.75131	long-lived	3.31092	NA
SPBC1711.13	his2		histidinol dehydrogenase His2 (predicted)		published	-2.28063	4.54863	13.2792	0.000268368	0.000730848	3.13617	short-lived	0.93612	NA
SPBC17G9.10	rpl1102	rpl11-2	60S ribosomal protein L11 (predicted)	RPL11	biological role inferred	2.85245	8.64836	91.9609	8.84065e-22	5.41225e-20	19.2666	long-lived	1.97379	NA
SPBC18E5.07	aim21		barbed end F-actin assembly inhibitor		biological role inferred	-1.97578	7.10731	15.5595	7.99475e-05	0.000237131	3.62501	short-lived	2.38525	NA
SPBC215.04	git11		heterotrimeric G protein gamma subunit Git11		published	2.94164	8.65812	125.899	3.23561e-29	9.00381e-27	26.0456	long-lived	2.18705	NA
SPBC21H7.04	dbp7		ATP-dependent RNA helicase Dbp7 (predicted)	DDX31	biological role inferred	-5.6238	5.29883	40.6368	1.83323e-10	1.36866e-09	8.8637	short-lived	0.758451	NA
SPBC23G7.06c	nvj2		nucleus-vacuole junction protein Nvj2	TEX2	biological role inferred	-1.76965	6.92874	3.3797	0.0660043	0.105393	0.977187	NS	0.835124	NA
SPBC23G7.13c			plasma membrane urea transmembrane transporter (predicted)		biological role inferred	-4.34234	5.03138	25.8009	3.7852e-07	1.5807e-06	5.80115	short-lived	0.754339	NA
SPBC29A3.01	ccc2		Golgi copper transporting ATPase Ccc2 (predicted)	ATP7A,ATP7B	biological role inferred	-2.87398	6.3134	12.2797	0.000457912	0.00119088	2.92413	short-lived	1.38689	GenAge
SPBC405.04c	ypt7		GTPase Ypt7	RAB7A	published	-0.320327	6.57912	0.437092	0.508529	0.584093	0.233518	NS	1.51232	GenAge
SPBC691.04	mss116		mitochondrial ATP-dependent RNA helicase Mss116 (predicted)		published	-5.35385	6.02058	39.0866	4.05423e-10	2.78876e-09	8.55459	short-lived	1.00171	NA
SPBC725.02	mpr1	spy1	histidine-containing response regulator phosphotransferase Mpr1		published	2.96638	7.46316	36.2764	1.71228e-09	1.06099e-08	7.97429	long-lived	2.11923	NA
SPBC776.15c	kgd2		dihydrolipoamide S-succinyltransferase, e2 component of oxoglutarate dehydrogenase complex Kdg2 (predicted)	DLST	biological role inferred	-5.01444	6.09955	41.278	1.32047e-10	1.03112e-09	8.98669	short-lived	0.829986	NA
SPBC839.11c	hut1		ER uridine diphosphate-glucose transmembrane transporter Hut1	SLC35B1	published	2.15474	9.52847	30.5614	3.23465e-08	1.61522e-07	6.79177	long-lived	1.83204	NA
SPBC9B6.03			zf-FYVE type zinc finger protein, involved in endosomal transport	ZFYVE16,ZFYVE9	biological role inferred	-2.51816	7.86935	22.2997	2.33237e-06	8.63288e-06	5.06384	short-lived	1.75093	NA
SPBP8B7.25	cyp4		cyclophilin family peptidyl-prolyl cis-trans isomerase Cyp4	PPIB,PPIC	published	2.37531	10.3341	23.1795	1.47565e-06	5.58339e-06	5.2531	long-lived	2.21343	NA
SPCC1494.08c			cortical variant C2 domain protein, human FAM102A and FAM102B ortholog, implicated in signalling or endocytosis	FAM102B,FAM102A	conserved unknown	2.12654	8.03318	32.069	1.48793e-08	7.81228e-08	7.10722	long-lived	2.3524	Pombase: unknown fission yeast genes and conserved orthologs in vertebrates
SPCC162.04c	wtf13		wtf meiotic driver Wtf13		published	-3.48772	7.14821	11.4576	0.000712008	0.00178644	2.74801	short-lived	1.55562	NA
SPCC162.12	tco89	SPCC1753.06c	TORC1 subunit Tco89		published	1.31568	8.46658	23.4894	1.25604e-06	4.79994e-06	5.31876	long-lived	1.95385	Pombase: increased viability in stationary phase/upon nitrogen starvation
SPCC1753.02c	git3		G-protein coupled receptor Git3		published	2.38516	7.58127	24.2939	8.26988e-07	3.25689e-06	5.4872	long-lived	2.50237	Pombase: increased viability in stationary phase/upon nitrogen starvation
SPCC18.17c			proteasome assembly chaperone (predicted)	PSMD5	biological role inferred	0.355822	5.65043	0.4283	0.512824	0.588806	0.230028	NS	0.759162	NA
SPCC1827.04	vms1		Cdc48p-Npl4p-Vms1p AAA ATPase complex subunit involved in ER associated ubiquitin-dependent protein catabolic process Vms1 (predicted)	ANKZF1	biological role inferred	-1.68434	7.05445	14.1384	0.00016984	0.000477392	3.32112	short-lived	2.94096	NA
SPCC4G3.04c	coq5		C-methyltransferase (predicted)	COQ5	published	-6.28751	6.60929	72.0485	2.09971e-17	6.76549e-16	15.1697	short-lived	0.714365	Pombase: loss of viability in stationary phase/G0/upon nitrogen starvation/nutrient depletion/glucose starvation; and GenAge
SPCC794.08	efr3		phosphatidylinositol-4 kinase plasma membrane scaffold Efr3	EFR3A,EFR3B	published	-5.39078	5.63144	31.9121	1.61313e-08	8.41189e-08	7.07511	short-lived	0.729763	Pombase: loss of viability in stationary phase/G0/upon nitrogen starvation/nutrient depletion/glucose starvation
wild-type	972 h-	NA	NA	NA	NA	NA	NA	NA	NA	NA	NA	wild-type	1.96487	wild-type
